# Admixture as a source for HLA variation in Neolithic European farming communities

**DOI:** 10.1101/2023.08.23.554285

**Authors:** Nicolas Antonio da Silva, Onur Özer, Magdalena Haller, Yan-Rong Chen, Daniel Kolbe, Sabine Schade-Lindig, Joachim Wahl, Carola Berszin, Michael Francken, Irina Görner, Kerstin Schierhold, Joachim Pechtl, Gisela Grupe, Christoph Rinne, Johannes Müller, Tobias L. Lenz, Almut Nebel, Ben Krause-Kyora

## Abstract

The northern European Neolithic is characterized by two major demographic events: immigration of early farmers (EF) from Anatolia (5500 BCE) and their admixture (from ∼4200 BCE) with western hunter-gatherers (WHG) forming late farmers (LF). The influence of this admixture event on variation in the immune-relevant human leukocyte antigen (HLA) region is understudied. Here, we conducted population and immunogenetic analyses on 83 individuals from six EF and LF sites located in present-day Germany. We observed significant shifts in HLA allele frequencies from EF to LF. The HLA diversity increased from EF to LF, likely due to admixture with WHG. However, it was considerably lower than in modern populations. Both EF and LF exhibited a relatively narrow HLA allele spectrum compared to today. This coincides with sparse traces of pathogen DNA, potentially indicating a lower pathogen pressure at the time. We additionally noted that LF resulted from sex-biased admixture from male WHG.

**TEASER:** More restricted HLA allele spectrum and lower diversity in Neolithic farmers than in modern populations
