## Supplementary material for "Admixture as a source for HLA variation in Neolithic European farming communities": Data S3

### Sheet: SupplementaryData3
Data S3. Group admixture proportions as estimated by qpAdm using two or three source populations models. The outgroups used are: A: Mbuti, Papuan, Onge, Han, Karitiana, Mota, Ust‘ Ishim, Mal’ta (MA1), Czech Vestonice, Caucasian HG, Israel Natufian. Villa Bruna HG, Eastern HG and GoyetQ2 B: Mbuti, Papuan, Onge, Han, Karitiana, Mota, Ust‘ Ishim, Mal’ta (MA1), Czech Vestonice, Caucasian HG, Israel N…
outgroup	target	rank	tail probability	chisquare	feasibility	source 1	source 1 estimated proportion	source 1 SE	source 2	source 2 estimated proportion	source 2 SE	source 3	source 3 estimated proportion	source 3 SE
A	Altendorf	2	0.539793	10.873		Germany_EN_LBK	0.715	0.035	Luxembourg_Loschbour_published.DG	0.285	0.035	..	..	..
B	Altendorf	2	0.241877	12.684		Germany_EN_LBK	0.712	0.019	Luxembourg_Loschbour_published.DG	0.288	0.019	..	..	..
A	Altendorf	2	0.633377	9.801		Turkey_N	0.691	0.033	Luxembourg_Loschbour_published.DG	0.309	0.033	..	..	..
B	Altendorf	2	0.137635	14.85		Turkey_N	0.678	0.018	Luxembourg_Loschbour_published.DG	0.322	0.018	..	..	..
A	Fellbachoeffingen	2	0.52866	11.003		Germany_EN_LBK	0.987	0.034	Luxembourg_Loschbour_published.DG	0.013	0.034	..	..	..
B	Fellbachoeffingen	2	0.009908	23.236	infeasible	Germany_EN_LBK	1.011	0.02	Luxembourg_Loschbour_published.DG	-0.011	0.02	..	..	..
A	Fellbachoeffingen	2	0.238945	15.046		Turkey_N	0.948	0.032	Luxembourg_Loschbour_published.DG	0.052	0.032	..	..	..
B	Fellbachoeffingen	2	0.084765	16.557		Turkey_N	0.969	0.018	Luxembourg_Loschbour_published.DG	0.031	0.018	..	..	..
A	Germany_Niedertiefenbach	2	0.769083	8.203		Germany_EN_LBK	0.698	0.018	Luxembourg_Loschbour_published.DG	0.302	0.018	..	..	..
B	Germany_Niedertiefenbach	2	0.016871	21.671		Germany_EN_LBK	0.697	0.011	Luxembourg_Loschbour_published.DG	0.303	0.011	..	..	..
A	Germany_Niedertiefenbach	2	0.431297	12.18		Turkey_N	0.678	0.019	Luxembourg_Loschbour_published.DG	0.322	0.019	..	..	..
B	Germany_Niedertiefenbach	2	0.023947	20.615		Turkey_N	0.668	0.011	Luxembourg_Loschbour_published.DG	0.332	0.011	..	..	..
A	Niederpoering	2	0.110221	18.184	infeasible	Germany_EN_LBK	1.009	0.039	Luxembourg_Loschbour_published.DG	-0.009	0.039	..	..	..
B	Niederpoering	2	0.070804	17.164	infeasible	Germany_EN_LBK	1.044	0.022	Luxembourg_Loschbour_published.DG	-0.044	0.022	..	..	..
A	Niederpoering	2	0.137127	17.343		Turkey_N	0.961	0.038	Luxembourg_Loschbour_published.DG	0.039	0.038	..	..	..
B	Niederpoering	2	0.072836	17.07		Turkey_N	1.001	0.021	Luxembourg_Loschbour_published.DG	-0.001	0.021	..	..	..
A	Rimbeck	2	0.365182	13.053		Germany_EN_LBK	0.718	0.051	Luxembourg_Loschbour_published.DG	0.282	0.051	..	..	..
B	Rimbeck	2	0.366032	10.892		Germany_EN_LBK	0.687	0.031	Luxembourg_Loschbour_published.DG	0.313	0.031	..	..	..
A	Rimbeck	2	0.268101	14.531		Turkey_N	0.676	0.049	Luxembourg_Loschbour_published.DG	0.324	0.049	..	..	..
B	Rimbeck	2	0.144006	14.684		Turkey_N	0.65	0.03	Luxembourg_Loschbour_published.DG	0.35	0.03	..	..	..
A	Trebur_Grossgartach	2	0.362336	13.093	infeasible	Germany_EN_LBK	1.01	0.039	Luxembourg_Loschbour_published.DG	-0.01	0.039	..	..	..
B	Trebur_Grossgartach	2	0.542114	8.895		Germany_EN_LBK	0.987	0.02	Luxembourg_Loschbour_published.DG	0.013	0.02	..	..	..
A	Trebur_Grossgartach	2	0.087331	19.05		Turkey_N	0.972	0.037	Luxembourg_Loschbour_published.DG	0.028	0.037	..	..	..
B	Trebur_Grossgartach	2	0.272642	12.188		Turkey_N	0.947	0.019	Luxembourg_Loschbour_published.DG	0.053	0.019	..	..	..
A	Trebur_Hinkelstein	2	0.702595	9.004		Germany_EN_LBK	0.991	0.031	Luxembourg_Loschbour_published.DG	0.009	0.031	..	..	..
B	Trebur_Hinkelstein	2	0.148595	14.569		Germany_EN_LBK	0.988	0.018	Luxembourg_Loschbour_published.DG	0.012	0.018	..	..	..
A	Trebur_Hinkelstein	2	0.765118	8.252		Turkey_N	0.96	0.031	Luxembourg_Loschbour_published.DG	0.04	0.031	..	..	..
B	Trebur_Hinkelstein	2	0.097463	16.077		Turkey_N	0.948	0.017	Luxembourg_Loschbour_published.DG	0.052	0.017	..	..	..
A	Warburg	2	0.772195	8.164		Germany_EN_LBK	0.659	0.029	Luxembourg_Loschbour_published.DG	0.341	0.029	..	..	..
B	Warburg	2	0.326364	11.412		Germany_EN_LBK	0.723	0.017	Luxembourg_Loschbour_published.DG	0.277	0.017	..	..	..
A	Warburg	2	0.517452	11.134		Turkey_N	0.64	0.029	Luxembourg_Loschbour_published.DG	0.36	0.029	..	..	..
B	Warburg	2	0.173745	13.984		Turkey_N	0.692	0.016	Luxembourg_Loschbour_published.DG	0.308	0.016	..	..	..
A	Altendorf	3	0.612336	9.104	infeasible	Germany_EN_LBK	0.794	0.067	Luxembourg_Loschbour_published.DG	0.296	0.036	Russia_Samara_EBA_Yamnaya	-0.09	0.067
B	Altendorf	3	0.265397	11.153		Germany_EN_LBK	0.666	0.04	Luxembourg_Loschbour_published.DG	0.282	0.019	Russia_Samara_EBA_Yamnaya	0.051	0.039
A	Altendorf	3	0.781215	7.217	infeasible	Turkey_N	0.78	0.067	Luxembourg_Loschbour_published.DG	0.327	0.036	Russia_Samara_EBA_Yamnaya	-0.107	0.071
B	Altendorf	3	0.0945	14.872		Turkey_N	0.653	0.041	Luxembourg_Loschbour_published.DG	0.318	0.019	Russia_Samara_EBA_Yamnaya	0.029	0.043
A	Germany_Niedertiefenbach	3	0.75391	7.539		Germany_EN_LBK	0.67	0.036	Luxembourg_Loschbour_published.DG	0.297	0.018	Russia_Samara_EBA_Yamnaya	0.033	0.036
B	Germany_Niedertiefenbach	3	0.20447	12.159		Germany_EN_LBK	0.639	0.022	Luxembourg_Loschbour_published.DG	0.292	0.011	Russia_Samara_EBA_Yamnaya	0.069	0.022
A	Germany_Niedertiefenbach	3	0.417894	11.307		Turkey_N	0.65	0.038	Luxembourg_Loschbour_published.DG	0.317	0.019	Russia_Samara_EBA_Yamnaya	0.033	0.039
B	Germany_Niedertiefenbach	3	0.041294	17.511		Turkey_N	0.629	0.025	Luxembourg_Loschbour_published.DG	0.325	0.012	Russia_Samara_EBA_Yamnaya	0.046	0.026
A	Rimbeck	3	0.360936	12.036		Germany_EN_LBK	0.608	0.111	Luxembourg_Loschbour_published.DG	0.264	0.054	Russia_Samara_EBA_Yamnaya	0.127	0.118
B	Rimbeck	3	0.413226	9.264		Germany_EN_LBK	0.609	0.065	Luxembourg_Loschbour_published.DG	0.302	0.032	Russia_Samara_EBA_Yamnaya	0.089	0.066
A	Rimbeck	3	0.25607	13.598		Turkey_N	0.578	0.112	Luxembourg_Loschbour_published.DG	0.303	0.054	Russia_Samara_EBA_Yamnaya	0.118	0.126
B	Rimbeck	3	0.134361	13.675		Turkey_N	0.583	0.069	Luxembourg_Loschbour_published.DG	0.338	0.031	Russia_Samara_EBA_Yamnaya	0.079	0.073
A	Warburg	3	0.818894	6.751	infeasible	Germany_EN_LBK	0.716	0.062	Luxembourg_Loschbour_published.DG	0.35	0.031	Russia_Samara_EBA_Yamnaya	-0.066	0.064
B	Warburg	3	0.250709	11.378		Germany_EN_LBK	0.711	0.034	Luxembourg_Loschbour_published.DG	0.276	0.017	Russia_Samara_EBA_Yamnaya	0.013	0.033
A	Warburg	3	0.560649	9.666	infeasible	Turkey_N	0.695	0.064	Luxembourg_Loschbour_published.DG	0.373	0.032	Russia_Samara_EBA_Yamnaya	-0.068	0.069
B	Warburg	3	0.136057	13.631	infeasible	Turkey_N	0.707	0.035	Luxembourg_Loschbour_published.DG	0.311	0.017	Russia_Samara_EBA_Yamnaya	-0.018	0.037
