## Supplementary material for "Admixture as a source for HLA variation in Neolithic European farming communities": Data S4

### Sheet: SupplementaryData4
Data S4. Results from admixture date modeling for the late farmers (LF) sites using DATES. A generation time of 29 years was used to estimate the years since admixture.
Target site	Ancestral source populations tested	Mean (generations)	Stderr	Z	Admixture time (years)	Admixture stderr (years)
Altendorf	Germany_EN_LBK; Croatia_Mesolithic_HG	14.419	6.299	2.289	418.151	182.671
Rimbeck	Germany_EN_LBK; Croatia_Mesolithic_HG	1.708	19.624	0.087	49.532	569.096
Warburg	Germany_EN_LBK; Croatia_Mesolithic_HG	31.045	16.418	1.891	900.305	476.122
Altendorf	Germany_EN_LBK; Germany_MN_Baalberge	9.699	47.691	0.203	281.271	1383.04
Rimbeck	Germany_EN_LBK; Germany_MN_Baalberge	-198.67	209.563	-0.948	-5761.43	6077.33
Warburg	Germany_EN_LBK; Germany_MN_Baalberge	84.771	22.056	3.843	2458.36	639.624
Altendorf	Germany_EN_LBK; Hungary_EN_HG_Koros	206.905	218.611	0.946	6000.24	6339.72
Rimbeck	Germany_EN_LBK; Hungary_EN_HG_Koros	16.146	24.258	0.666	468.234	703.482
Warburg	Germany_EN_LBK; Hungary_EN_HG_Koros	21.671	10.055	2.155	628.459	291.595
Altendorf	Germany_EN_LBK; Italy_North_Villabruna_HG	120.79	111.122	1.087	3502.91	3222.54
Rimbeck	Germany_EN_LBK; Italy_North_Villabruna_HG	42.135	16.847	2.501	1221.91	488.563
Warburg	Germany_EN_LBK; Italy_North_Villabruna_HG	23.271	8.47	2.748	674.859	245.63
Altendorf	Germany_EN_LBK; Italy_Sicily_HG_OrienteC	-1817.97	671.706	-2.707	-52721.3	19479.5
Rimbeck	Germany_EN_LBK; Italy_Sicily_HG_OrienteC	28.057	19.338	1.451	813.653	560.802
Warburg	Germany_EN_LBK; Italy_Sicily_HG_OrienteC	42.376	58.499	0.724	1228.9	1696.47
Altendorf	Germany_EN_LBK; Luxembourg_Loschbour_published.DG	24.118	3.806	6.337	699.422	110.374
Rimbeck	Germany_EN_LBK; Luxembourg_Loschbour_published.DG	51.277	14.118	3.632	1487.03	409.422
Warburg	Germany_EN_LBK; Luxembourg_Loschbour_published.DG	27.234	8.376	3.251	789.786	242.904
Altendorf	Germany_EN_LBK; Romania_IronGates_Mesolithic.SG	25.635	4.363	5.876	743.415	126.527
Rimbeck	Germany_EN_LBK; Romania_IronGates_Mesolithic.SG	33.4	9.678	3.451	968.6	280.662
Warburg	Germany_EN_LBK; Romania_IronGates_Mesolithic.SG	20.613	6.305	3.269	597.777	182.845
Altendorf	Germany_EN_LBK; Serbia_IronGates_Mesolithic	29.273	4.101	7.138	848.917	118.929
Rimbeck	Germany_EN_LBK; Serbia_IronGates_Mesolithic	28.303	5.76	4.914	820.787	167.04
Warburg	Germany_EN_LBK; Serbia_IronGates_Mesolithic	23.319	4.996	4.668	676.251	144.884
Altendorf	Germany_EN_LBK; Spain_ElMiron	42.465	74.848	0.567	1231.48	2170.59
Rimbeck	Germany_EN_LBK; Spain_ElMiron	190.838	89.707	2.127	5534.3	2601.5
Warburg	Germany_EN_LBK; Spain_ElMiron	47.706	12.308	3.876	1383.47	356.932
Altendorf	Germany_EN_LBK; Spain_HG.SG	45.333	11.197	4.049	1314.66	324.713
Rimbeck	Germany_EN_LBK; Spain_HG.SG	40.2	16.426	2.447	1165.8	476.354
Warburg	Germany_EN_LBK; Spain_HG.SG	35.37	3.767	9.39	1025.73	109.243
Altendorf	Germany_EN_LBK; Switzerland_Bichon.SG	34.057	6.648	5.123	987.653	192.792
Rimbeck	Germany_EN_LBK; Switzerland_Bichon.SG	36.63	8.645	4.237	1062.27	250.705
Warburg	Germany_EN_LBK; Switzerland_Bichon.SG	28.659	5.566	5.149	831.111	161.414
Altendorf	Turkey_N; Croatia_Mesolithic_HG	9.92	6.919	1.434	287.68	200.651
Rimbeck	Turkey_N; Croatia_Mesolithic_HG	60.516	25.326	2.389	1754.96	734.454
Warburg	Turkey_N; Croatia_Mesolithic_HG	24.294	12.645	1.921	704.526	366.705
Altendorf	Turkey_N; Hungary_EN_HG_Koros	18.563	12.244	1.516	538.327	355.076
Rimbeck	Turkey_N; Hungary_EN_HG_Koros	40.923	10.783	3.795	1186.77	312.707
Warburg	Turkey_N; Hungary_EN_HG_Koros	16.4	8.552	1.918	475.6	248.008
Altendorf	Turkey_N; Italy_North_Villabruna_HG	4.421	8.345	0.53	128.209	242.005
Rimbeck	Turkey_N; Italy_North_Villabruna_HG	41.736	16.638	2.508	1210.34	482.502
Warburg	Turkey_N; Italy_North_Villabruna_HG	21.679	6.56	3.305	628.691	190.24
Altendorf	Turkey_N; Italy_Sicily_HG_OrienteC	1328.69	532.512	2.495	38532	15442.8
Rimbeck	Turkey_N; Italy_Sicily_HG_OrienteC	35.507	12.095	2.936	1029.7	350.755
Warburg	Turkey_N; Italy_Sicily_HG_OrienteC	831.893	373.405	2.228	24124.9	10828.7
Altendorf	Turkey_N; Luxembourg_Loschbour_published.DG	22.92	4.381	5.231	664.68	127.049
Rimbeck	Turkey_N; Luxembourg_Loschbour_published.DG	65.115	12.518	5.202	1888.34	363.022
Warburg	Turkey_N; Luxembourg_Loschbour_published.DG	21.929	8.023	2.733	635.941	232.667
Altendorf	Turkey_N; Romania_IronGates_Mesolithic.SG	26.692	8.419	3.17	774.068	244.151
Rimbeck	Turkey_N; Romania_IronGates_Mesolithic.SG	53.594	18.52	2.894	1554.23	537.08
Warburg	Turkey_N; Romania_IronGates_Mesolithic.SG	16.345	6.724	2.431	474.005	194.996
Altendorf	Turkey_N; Serbia_IronGates_Mesolithic	26.78	3.979	6.731	776.62	115.391
Rimbeck	Turkey_N; Serbia_IronGates_Mesolithic	45.114	11.426	3.949	1308.31	331.354
Warburg	Turkey_N; Serbia_IronGates_Mesolithic	18.879	5.734	3.292	547.491	166.286
Altendorf	Turkey_N; Spain_ElMiron	214.544	120.986	1.773	6221.78	3508.59
Rimbeck	Turkey_N; Spain_ElMiron	146.891	70.144	2.094	4259.84	2034.18
Warburg	Turkey_N; Spain_ElMiron	98.085	43.794	2.24	2844.47	1270.03
Altendorf	Turkey_N; Spain_HG.SG	54.096	13.607	3.976	1568.78	394.603
Rimbeck	Turkey_N; Spain_HG.SG	41.904	19.096	2.194	1215.22	553.784
Warburg	Turkey_N; Spain_HG.SG	35.322	6.168	5.727	1024.34	178.872
Altendorf	Turkey_N; Switzerland_Bichon.SG	44.926	8.819	5.094	1302.85	255.751
Rimbeck	Turkey_N; Switzerland_Bichon.SG	31.733	19.838	1.6	920.257	575.302
Warburg	Turkey_N; Switzerland_Bichon.SG	25.001	5.266	4.748	725.029	152.714
