## Supplementary material for "Admixture as a source for HLA variation in Neolithic European farming communities": Data S5

### Sheet: SupplementaryData5
Data S5. Individual admixture modeling with qpAdm using two and three source populations. The outgroups used are: Mbuti, Papuan, Onge, Han, Karitiana, Mota, Ust‘ Ishim, Mal’ta (MA1), Czech Vestonice, Caucasian HG, Israel Natufian. Villa Bruna HG, Eastern HG and GoyetQ2
site	target (sample ID)	rank	tail probability	chisquare	feasibility	source 1	source 1 estimated proportion	source 1 SE	source 2	source 2 estimated proportion	source 2 SE	source 3	source 3 estimated proportion	source 3 SE
Altendorf	AD11	2	0.643523	9.686	..	Turkey_N	0.683	0.047	Luxembourg_Loschbour_published.DG	0.317	0.047	..	..	..
Altendorf	AD11	3	0.592238	9.322	infeasible	Turkey_N	0.727	0.099	Luxembourg_Loschbour_published.DG	0.326	0.05	Russia_Samara_EBA_Yamnaya	-0.053	0.103
Altendorf	AD117	2	0.099793	18.557	..	Turkey_N	0.686	0.024	Luxembourg_Loschbour_published.DG	0.314	0.024	..	..	..
Altendorf	AD117	3	0.084145	17.891	..	Turkey_N	0.645	0.054	Luxembourg_Loschbour_published.DG	0.309	0.025	Russia_Samara_EBA_Yamnaya	0.046	0.055
Altendorf	AD119	2	0.306954	13.903	..	Turkey_N	0.649	0.029	Luxembourg_Loschbour_published.DG	0.351	0.029	..	..	..
Altendorf	AD119	3	0.248053	13.734	..	Turkey_N	0.626	0.061	Luxembourg_Loschbour_published.DG	0.348	0.03	Russia_Samara_EBA_Yamnaya	0.026	0.062
Altendorf	AD140	2	0.426095	12.246	..	Turkey_N	0.704	0.024	Luxembourg_Loschbour_published.DG	0.296	0.024	..	..	..
Altendorf	AD140	3	0.353174	12.141	..	Turkey_N	0.688	0.046	Luxembourg_Loschbour_published.DG	0.294	0.025	Russia_Samara_EBA_Yamnaya	0.017	0.045
Altendorf	AD15	2	0.848513	7.136	..	Turkey_N	0.696	0.06	Luxembourg_Loschbour_published.DG	0.304	0.06	..	..	..
Altendorf	AD15	3	0.78941	7.118	..	Turkey_N	0.695	0.129	Luxembourg_Loschbour_published.DG	0.305	0.061	Russia_Samara_EBA_Yamnaya	0	0.128
Altendorf	AD162	2	0.46445	11.768	..	Turkey_N	0.67	0.034	Luxembourg_Loschbour_published.DG	0.33	0.034	..	..	..
Altendorf	AD162	3	0.40068	11.521	..	Turkey_N	0.631	0.084	Luxembourg_Loschbour_published.DG	0.327	0.034	Russia_Samara_EBA_Yamnaya	0.042	0.083
Altendorf	AD165	2	0.0027	30.098	..	Turkey_N	0.696	0.024	Luxembourg_Loschbour_published.DG	0.304	0.024	..	..	..
Altendorf	AD165	3	0.001533	30.091	..	Turkey_N	0.695	0.051	Luxembourg_Loschbour_published.DG	0.305	0.024	Russia_Samara_EBA_Yamnaya	0	0.049
Altendorf	AD172	2	0.05745	20.545	..	Turkey_N	0.582	0.033	Luxembourg_Loschbour_published.DG	0.418	0.033	..	..	..
Altendorf	AD172	3	0.039779	20.43	..	Turkey_N	0.564	0.071	Luxembourg_Loschbour_published.DG	0.416	0.034	Russia_Samara_EBA_Yamnaya	0.02	0.072
Altendorf	AD178	2	0.458951	11.836	..	Turkey_N	0.65	0.025	Luxembourg_Loschbour_published.DG	0.35	0.025	..	..	..
Altendorf	AD178	3	0.425725	11.211	infeasible	Turkey_N	0.686	0.055	Luxembourg_Loschbour_published.DG	0.355	0.026	Russia_Samara_EBA_Yamnaya	-0.041	0.054
Altendorf	AD181	2	0.158475	16.77	..	Turkey_N	0.716	0.027	Luxembourg_Loschbour_published.DG	0.284	0.027	..	..	..
Altendorf	AD181	3	0.140488	16.017	infeasible	Turkey_N	0.753	0.054	Luxembourg_Loschbour_published.DG	0.289	0.027	Russia_Samara_EBA_Yamnaya	-0.043	0.052
Altendorf	AD186	2	0.251711	14.815	..	Turkey_N	0.737	0.053	Luxembourg_Loschbour_published.DG	0.263	0.053	..	..	..
Altendorf	AD186	3	0.204506	14.541	..	Turkey_N	0.695	0.113	Luxembourg_Loschbour_published.DG	0.258	0.054	Russia_Samara_EBA_Yamnaya	0.046	0.114
Altendorf	AD188	2	0.003255	29.556	..	Turkey_N	0.688	0.043	Luxembourg_Loschbour_published.DG	0.312	0.043	..	..	..
Altendorf	AD188	3	0.001982	29.378	..	Turkey_N	0.665	0.103	Luxembourg_Loschbour_published.DG	0.31	0.044	Russia_Samara_EBA_Yamnaya	0.025	0.103
Altendorf	AD197	2	0.008048	26.877	..	Turkey_N	0.659	0.056	Luxembourg_Loschbour_published.DG	0.341	0.056	..	..	..
Altendorf	AD197	3	0.005457	26.504	..	Turkey_N	0.61	0.125	Luxembourg_Loschbour_published.DG	0.332	0.059	Russia_Samara_EBA_Yamnaya	0.058	0.132
Altendorf	AD198	2	0.000132	38.394	..	Turkey_N	0.628	0.023	Luxembourg_Loschbour_published.DG	0.372	0.023	..	..	..
Altendorf	AD198	3	0.000191	35.681	..	Turkey_N	0.56	0.048	Luxembourg_Loschbour_published.DG	0.363	0.024	Russia_Samara_EBA_Yamnaya	0.078	0.047
Altendorf	AD52	2	0.007284	27.178	..	Turkey_N	0.676	0.024	Luxembourg_Loschbour_published.DG	0.324	0.024	..	..	..
Altendorf	AD52	3	0.016768	23.162	..	Turkey_N	0.597	0.047	Luxembourg_Loschbour_published.DG	0.313	0.025	Russia_Samara_EBA_Yamnaya	0.09	0.045
Fellbachoeffingen	FO113	2	0.306488	13.91	..	Turkey_N	0.963	0.02	Luxembourg_Loschbour_published.DG	0.037	0.02	..	..	..
Fellbachoeffingen	FO127	2	0.222923	15.349	..	Turkey_N	0.982	0.033	Luxembourg_Loschbour_published.DG	0.018	0.033	..	..	..
Fellbachoeffingen	FO130	2	0.321317	13.684	..	Turkey_N	0.973	0.03	Luxembourg_Loschbour_published.DG	0.027	0.03	..	..	..
Fellbachoeffingen	FO131	2	0.830587	7.393	..	Turkey_N	0.943	0.028	Luxembourg_Loschbour_published.DG	0.057	0.028	..	..	..
Fellbachoeffingen	FO146	2	0.494598	11.405	..	Turkey_N	0.99	0.027	Luxembourg_Loschbour_published.DG	0.01	0.027	..	..	..
Fellbachoeffingen	FO22	2	0.316753	13.753	..	Turkey_N	0.989	0.021	Luxembourg_Loschbour_published.DG	0.011	0.021	..	..	..
Fellbachoeffingen	FO28	2	0.237751	15.068	..	Turkey_N	0.947	0.021	Luxembourg_Loschbour_published.DG	0.053	0.021	..	..	..
Fellbachoeffingen	FO4	2	0.155342	16.85	..	Turkey_N	0.981	0.03	Luxembourg_Loschbour_published.DG	0.019	0.03	..	..	..
Fellbachoeffingen	FO47	2	0.248162	14.878	..	Turkey_N	0.947	0.026	Luxembourg_Loschbour_published.DG	0.053	0.026	..	..	..
Fellbachoeffingen	FO52	2	0.043503	21.501	..	Turkey_N	0.939	0.058	Luxembourg_Loschbour_published.DG	0.061	0.058	..	..	..
Fellbachoeffingen	FO54	2	0.464315	11.77	..	Turkey_N	0.934	0.029	Luxembourg_Loschbour_published.DG	0.066	0.029	..	..	..
Fellbachoeffingen	FO7	2	0.006267	27.629	..	Turkey_N	0.994	0.022	Luxembourg_Loschbour_published.DG	0.006	0.022	..	..	..
Fellbachoeffingen	FO81	2	0.540692	10.863	..	Turkey_N	1.001	0.059	Luxembourg_Loschbour_published.DG	-0.001	0.059	..	..	..
Fellbachoeffingen	FO89	2	0.220565	15.395	..	Turkey_N	0.909	0.06	Luxembourg_Loschbour_published.DG	0.091	0.06	..	..	..
Trebur_Grossgartach	TR117	2	0.079317	19.4	..	Turkey_N	0.957	0.029	Luxembourg_Loschbour_published.DG	0.043	0.029	..	..	..
Trebur_Grossgartach	TR130	2	0.299186	14.024	..	Turkey_N	0.937	0.049	Luxembourg_Loschbour_published.DG	0.063	0.049	..	..	..
Trebur_Grossgartach	TR17	2	0.001481	31.809	..	Turkey_N	0.914	0.023	Luxembourg_Loschbour_published.DG	0.086	0.023	..	..	..
Trebur_Grossgartach	TR18	2	0.236878	15.084	infeasible	Turkey_N	1.008	0.025	Luxembourg_Loschbour_published.DG	-0.008	0.025	..	..	..
Trebur_Grossgartach	TR19	2	0.723617	8.756	..	Turkey_N	0.927	0.027	Luxembourg_Loschbour_published.DG	0.073	0.027	..	..	..
Trebur_Grossgartach	TR22	2	0.183778	16.165	..	Turkey_N	0.937	0.045	Luxembourg_Loschbour_published.DG	0.063	0.045	..	..	..
Trebur_Grossgartach	TR25	2	0.14594	17.098	..	Turkey_N	0.874	0.06	Luxembourg_Loschbour_published.DG	0.126	0.06	..	..	..
Trebur_Grossgartach	TR29a	2	0.005221	28.172	..	Turkey_N	0.948	0.025	Luxembourg_Loschbour_published.DG	0.052	0.025	..	..	..
Trebur_Grossgartach	TR34	2	0.88566	6.553	..	Turkey_N	0.925	0.047	Luxembourg_Loschbour_published.DG	0.075	0.047	..	..	..
Trebur_Grossgartach	TR38	2	0.18552	16.126	..	Turkey_N	0.955	0.03	Luxembourg_Loschbour_published.DG	0.045	0.03	..	..	..
Trebur_Grossgartach	TR57	2	0.00411	28.876	..	Turkey_N	0.961	0.022	Luxembourg_Loschbour_published.DG	0.039	0.022	..	..	..
Trebur_Grossgartach	TR61	2	0.056146	20.625	..	Turkey_N	0.97	0.026	Luxembourg_Loschbour_published.DG	0.03	0.026	..	..	..
Trebur_Hinkelstein	TR112	2	0.34885	13.282	infeasible	Turkey_N	1.049	0.038	Luxembourg_Loschbour_published.DG	-0.049	0.038	..	..	..
Trebur_Hinkelstein	TR113	2	0.175096	16.365	..	Turkey_N	0.978	0.024	Luxembourg_Loschbour_published.DG	0.022	0.024	..	..	..
Trebur_Hinkelstein	TR116	2	0.000131	38.431	..	Turkey_N	0.888	0.029	Luxembourg_Loschbour_published.DG	0.112	0.029	..	..	..
Trebur_Hinkelstein	TR124	2	0.005214	28.175	..	Turkey_N	0.998	0.026	Luxembourg_Loschbour_published.DG	0.002	0.026	..	..	..
Trebur_Hinkelstein	TR129	2	0.922728	5.865	..	Turkey_N	0.95	0.021	Luxembourg_Loschbour_published.DG	0.05	0.021	..	..	..
Trebur_Hinkelstein	TR132	2	0.391655	12.694	infeasible	Turkey_N	1.042	0.042	Luxembourg_Loschbour_published.DG	-0.042	0.042	..	..	..
Trebur_Hinkelstein	TR44	2	0.03785	21.971	..	Turkey_N	0.962	0.026	Luxembourg_Loschbour_published.DG	0.038	0.026	..	..	..
Trebur_Hinkelstein	TR50	2	0.185564	16.125	..	Turkey_N	0.976	0.025	Luxembourg_Loschbour_published.DG	0.024	0.025	..	..	..
Trebur_Hinkelstein	TR67	2	0.14657	17.081	..	Turkey_N	0.967	0.032	Luxembourg_Loschbour_published.DG	0.033	0.032	..	..	..
Trebur_Hinkelstein	TR69	2	0.72839	8.699	..	Turkey_N	0.991	0.029	Luxembourg_Loschbour_published.DG	0.009	0.029	..	..	..
Trebur_Hinkelstein	TR76	2	0.022995	23.607	infeasible	Turkey_N	1.005	0.022	Luxembourg_Loschbour_published.DG	-0.005	0.022	..	..	..
Trebur_Hinkelstein	TR79	2	0.045597	21.342	..	Turkey_N	0.993	0.025	Luxembourg_Loschbour_published.DG	0.007	0.025	..	..	..
Trebur_Hinkelstein	TR83	2	0.260517	14.661	..	Turkey_N	0.833	0.07	Luxembourg_Loschbour_published.DG	0.167	0.07	..	..	..
Trebur_Hinkelstein	TR85	2	0.711517	8.899	..	Turkey_N	0.995	0.061	Luxembourg_Loschbour_published.DG	0.005	0.061	..	..	..
Trebur_Hinkelstein	TR94	2	0.139193	17.285	..	Turkey_N	0.972	0.027	Luxembourg_Loschbour_published.DG	0.028	0.027	..	..	..
Trebur_Hinkelstein	TR96	2	0.073533	19.673	..	Turkey_N	0.975	0.02	Luxembourg_Loschbour_published.DG	0.025	0.02	..	..	..
Trebur_Hinkelstein	TR97	2	0.085988	19.107	..	Turkey_N	0.982	0.023	Luxembourg_Loschbour_published.DG	0.018	0.023	..	..	..
Niederpoering	NP410	2	0.116584	17.971	..	Turkey_N	0.982	0.021	Luxembourg_Loschbour_published.DG	0.018	0.021	..	..	..
Niederpoering	NP541	2	0.297056	14.057	..	Turkey_N	0.977	0.022	Luxembourg_Loschbour_published.DG	0.023	0.022	..	..	..
Niederpoering	NP543	2	0.09117	18.892	infeasible	Turkey_N	1.002	0.028	Luxembourg_Loschbour_published.DG	-0.002	0.028	..	..	..
Niederpoering	NP559	2	0.088401	19.005	infeasible	Turkey_N	1.024	0.022	Luxembourg_Loschbour_published.DG	-0.024	0.022	..	..	..
Niederpoering	NP560	2	0.044719	21.408	..	Turkey_N	0.986	0.02	Luxembourg_Loschbour_published.DG	0.014	0.02	..	..	..
Niederpoering	NP665	2	0.920163	5.918	..	Turkey_N	0.965	0.037	Luxembourg_Loschbour_published.DG	0.035	0.037	..	..	..
Niedertiefenbach	NT10	2	0.031518	22.579	..	Turkey_N	0.59	0.025	Luxembourg_Loschbour_published.DG	0.41	0.025	..	..	..
Niedertiefenbach	NT10	3	0.029842	21.358	..	Turkey_N	0.543	0.048	Luxembourg_Loschbour_published.DG	0.402	0.026	Russia_Samara_EBA_Yamnaya	0.055	0.049
Niedertiefenbach	NT11	2	0.053961	20.763	..	Turkey_N	0.646	0.025	Luxembourg_Loschbour_published.DG	0.354	0.025	..	..	..
Niedertiefenbach	NT11	3	0.064423	18.819	infeasible	Turkey_N	0.707	0.053	Luxembourg_Loschbour_published.DG	0.362	0.026	Russia_Samara_EBA_Yamnaya	-0.07	0.053
Niedertiefenbach	NT13	2	0.001153	32.512	..	Turkey_N	0.572	0.023	Luxembourg_Loschbour_published.DG	0.428	0.023	..	..	..
Niedertiefenbach	NT13	3	0.025416	21.868	..	Turkey_N	0.45	0.043	Luxembourg_Loschbour_published.DG	0.408	0.023	Russia_Samara_EBA_Yamnaya	0.142	0.043
Niedertiefenbach	NT16	2	0.295019	14.09	..	Turkey_N	0.627	0.025	Luxembourg_Loschbour_published.DG	0.373	0.025	..	..	..
Niedertiefenbach	NT16	3	0.322113	12.573	infeasible	Turkey_N	0.68	0.052	Luxembourg_Loschbour_published.DG	0.378	0.025	Russia_Samara_EBA_Yamnaya	-0.058	0.05
Niedertiefenbach	NT17	2	0.054925	20.702	..	Turkey_N	0.742	0.021	Luxembourg_Loschbour_published.DG	0.258	0.021	..	..	..
Niedertiefenbach	NT17	3	0.106144	17.059	..	Turkey_N	0.678	0.038	Luxembourg_Loschbour_published.DG	0.249	0.021	Russia_Samara_EBA_Yamnaya	0.073	0.037
Niedertiefenbach	NT21	2	0.096842	18.669	..	Turkey_N	0.695	0.021	Luxembourg_Loschbour_published.DG	0.305	0.021	..	..	..
Niedertiefenbach	NT21	3	0.085881	17.819	..	Turkey_N	0.658	0.042	Luxembourg_Loschbour_published.DG	0.3	0.021	Russia_Samara_EBA_Yamnaya	0.042	0.042
Niedertiefenbach	NT23	2	0.075195	19.593	..	Turkey_N	0.587	0.024	Luxembourg_Loschbour_published.DG	0.413	0.024	..	..	..
Niedertiefenbach	NT23	3	0.058881	19.125	infeasible	Turkey_N	0.611	0.045	Luxembourg_Loschbour_published.DG	0.417	0.025	Russia_Samara_EBA_Yamnaya	-0.028	0.046
Niedertiefenbach	NT25	2	0.049324	21.073	..	Turkey_N	0.601	0.024	Luxembourg_Loschbour_published.DG	0.399	0.024	..	..	..
Niedertiefenbach	NT25	3	0.033194	21.017	..	Turkey_N	0.594	0.049	Luxembourg_Loschbour_published.DG	0.398	0.025	Russia_Samara_EBA_Yamnaya	0.008	0.051
Niedertiefenbach	NT26	2	0.045448	21.353	..	Turkey_N	0.653	0.023	Luxembourg_Loschbour_published.DG	0.347	0.023	..	..	..
Niedertiefenbach	NT26	3	0.049263	19.725	infeasible	Turkey_N	0.703	0.048	Luxembourg_Loschbour_published.DG	0.354	0.024	Russia_Samara_EBA_Yamnaya	-0.057	0.049
Niedertiefenbach	NT3	2	0.256545	14.73	..	Turkey_N	0.555	0.022	Luxembourg_Loschbour_published.DG	0.445	0.022	..	..	..
Niedertiefenbach	NT3	3	0.364299	11.991	..	Turkey_N	0.497	0.039	Luxembourg_Loschbour_published.DG	0.433	0.023	Russia_Samara_EBA_Yamnaya	0.069	0.04
Niedertiefenbach	NT32	2	0.077823	19.469	..	Turkey_N	0.694	0.027	Luxembourg_Loschbour_published.DG	0.306	0.027	..	..	..
Niedertiefenbach	NT32	3	0.054914	19.361	..	Turkey_N	0.675	0.062	Luxembourg_Loschbour_published.DG	0.306	0.026	Russia_Samara_EBA_Yamnaya	0.019	0.058
Niedertiefenbach	NT33	2	0.069681	19.865	..	Turkey_N	0.65	0.022	Luxembourg_Loschbour_published.DG	0.35	0.022	..	..	..
Niedertiefenbach	NT33	3	0.088111	17.728	..	Turkey_N	0.593	0.044	Luxembourg_Loschbour_published.DG	0.345	0.022	Russia_Samara_EBA_Yamnaya	0.062	0.041
Niedertiefenbach	NT34	2	0.054375	20.736	..	Turkey_N	0.683	0.028	Luxembourg_Loschbour_published.DG	0.317	0.028	..	..	..
Niedertiefenbach	NT34	3	0.102547	17.184	..	Turkey_N	0.585	0.059	Luxembourg_Loschbour_published.DG	0.305	0.028	Russia_Samara_EBA_Yamnaya	0.111	0.059
Niedertiefenbach	NT37	2	0.015493	24.861	..	Turkey_N	0.454	0.025	Luxembourg_Loschbour_published.DG	0.546	0.025	..	..	..
Niedertiefenbach	NT37	3	0.02997	21.345	..	Turkey_N	0.372	0.051	Luxembourg_Loschbour_published.DG	0.536	0.025	Russia_Samara_EBA_Yamnaya	0.092	0.05
Niedertiefenbach	NT4	2	0.13488	17.408	..	Turkey_N	0.74	0.021	Luxembourg_Loschbour_published.DG	0.26	0.021	..	..	..
Niedertiefenbach	NT4	3	0.099661	17.287	..	Turkey_N	0.722	0.044	Luxembourg_Loschbour_published.DG	0.259	0.021	Russia_Samara_EBA_Yamnaya	0.019	0.043
Niedertiefenbach	NT5	2	0.717643	8.827	..	Turkey_N	0.732	0.031	Luxembourg_Loschbour_published.DG	0.268	0.031	..	..	..
Niedertiefenbach	NT5	3	0.66533	8.528	infeasible	Turkey_N	0.762	0.07	Luxembourg_Loschbour_published.DG	0.272	0.031	Russia_Samara_EBA_Yamnaya	-0.033	0.069
Niedertiefenbach	NT50	2	0.056668	20.593	..	Turkey_N	0.688	0.02	Luxembourg_Loschbour_published.DG	0.312	0.02	..	..	..
Niedertiefenbach	NT50	3	0.194729	14.74	..	Turkey_N	0.604	0.039	Luxembourg_Loschbour_published.DG	0.298	0.021	Russia_Samara_EBA_Yamnaya	0.098	0.039
Niedertiefenbach	NT52	2	0.173301	16.407	..	Turkey_N	0.606	0.021	Luxembourg_Loschbour_published.DG	0.394	0.021	..	..	..
Niedertiefenbach	NT52	3	0.324192	12.544	..	Turkey_N	0.535	0.041	Luxembourg_Loschbour_published.DG	0.384	0.022	Russia_Samara_EBA_Yamnaya	0.081	0.039
Niedertiefenbach	NT53	2	0.01828	24.34	..	Turkey_N	0.668	0.021	Luxembourg_Loschbour_published.DG	0.332	0.021	..	..	..
Niedertiefenbach	NT53	3	0.020198	22.587	..	Turkey_N	0.623	0.039	Luxembourg_Loschbour_published.DG	0.325	0.021	Russia_Samara_EBA_Yamnaya	0.053	0.039
Niedertiefenbach	NT54	2	0.008393	26.75	..	Turkey_N	0.615	0.022	Luxembourg_Loschbour_published.DG	0.385	0.022	..	..	..
Niedertiefenbach	NT54	3	0.071865	18.442	..	Turkey_N	0.52	0.039	Luxembourg_Loschbour_published.DG	0.367	0.023	Russia_Samara_EBA_Yamnaya	0.113	0.038
Niedertiefenbach	NT56	2	0.011429	25.807	..	Turkey_N	0.657	0.022	Luxembourg_Loschbour_published.DG	0.343	0.022	..	..	..
Niedertiefenbach	NT56	3	0.056134	19.287	..	Turkey_N	0.565	0.041	Luxembourg_Loschbour_published.DG	0.329	0.022	Russia_Samara_EBA_Yamnaya	0.106	0.04
Niedertiefenbach	NT57	2	0.095521	18.72	..	Turkey_N	0.623	0.021	Luxembourg_Loschbour_published.DG	0.377	0.021	..	..	..
Niedertiefenbach	NT57	3	0.148561	15.804	..	Turkey_N	0.566	0.039	Luxembourg_Loschbour_published.DG	0.366	0.022	Russia_Samara_EBA_Yamnaya	0.068	0.038
Niedertiefenbach	NT58	2	0.009834	26.268	..	Turkey_N	0.626	0.022	Luxembourg_Loschbour_published.DG	0.374	0.022	..	..	..
Niedertiefenbach	NT58	3	0.024339	22.004	..	Turkey_N	0.558	0.038	Luxembourg_Loschbour_published.DG	0.362	0.022	Russia_Samara_EBA_Yamnaya	0.08	0.038
Niedertiefenbach	NT59	2	0.944102	5.379	..	Turkey_N	0.687	0.031	Luxembourg_Loschbour_published.DG	0.313	0.031	..	..	..
Niedertiefenbach	NT59	3	0.911764	5.373	infeasible	Turkey_N	0.69	0.065	Luxembourg_Loschbour_published.DG	0.314	0.032	Russia_Samara_EBA_Yamnaya	-0.004	0.065
Niedertiefenbach	NT60	2	1.1e-05	44.903	..	Turkey_N	0.64	0.023	Luxembourg_Loschbour_published.DG	0.36	0.023	..	..	..
Niedertiefenbach	NT60	3	0.000671	32.348	..	Turkey_N	0.526	0.039	Luxembourg_Loschbour_published.DG	0.336	0.024	Russia_Samara_EBA_Yamnaya	0.138	0.038
Niedertiefenbach	NT61	2	0.000106	38.988	..	Turkey_N	0.639	0.023	Luxembourg_Loschbour_published.DG	0.361	0.023	..	..	..
Niedertiefenbach	NT61	3	0.00598	26.238	..	Turkey_N	0.514	0.042	Luxembourg_Loschbour_published.DG	0.344	0.023	Russia_Samara_EBA_Yamnaya	0.143	0.039
Niedertiefenbach	NT63	2	0.101086	18.509	..	Turkey_N	0.675	0.028	Luxembourg_Loschbour_published.DG	0.325	0.028	..	..	..
Niedertiefenbach	NT63	3	0.15788	15.57	..	Turkey_N	0.6	0.051	Luxembourg_Loschbour_published.DG	0.31	0.029	Russia_Samara_EBA_Yamnaya	0.09	0.052
Niedertiefenbach	NT64	2	0.001951	31.028	..	Turkey_N	0.696	0.021	Luxembourg_Loschbour_published.DG	0.304	0.021	..	..	..
Niedertiefenbach	NT64	3	0.001095	31.017	infeasible	Turkey_N	0.696	0.04	Luxembourg_Loschbour_published.DG	0.305	0.021	Russia_Samara_EBA_Yamnaya	-0.001	0.04
Niedertiefenbach	NT65	2	0.004541	28.583	..	Turkey_N	0.542	0.023	Luxembourg_Loschbour_published.DG	0.458	0.023	..	..	..
Niedertiefenbach	NT65	3	0.003219	28.016	..	Turkey_N	0.514	0.042	Luxembourg_Loschbour_published.DG	0.455	0.023	Russia_Samara_EBA_Yamnaya	0.031	0.039
Niedertiefenbach	NT66	2	0.472683	11.668	..	Turkey_N	0.707	0.021	Luxembourg_Loschbour_published.DG	0.293	0.021	..	..	..
Niedertiefenbach	NT66	3	0.399905	11.531	..	Turkey_N	0.691	0.044	Luxembourg_Loschbour_published.DG	0.292	0.022	Russia_Samara_EBA_Yamnaya	0.017	0.042
Niedertiefenbach	NT67	2	0.033084	22.419	..	Turkey_N	0.643	0.022	Luxembourg_Loschbour_published.DG	0.357	0.022	..	..	..
Niedertiefenbach	NT67	3	0.048255	19.793	..	Turkey_N	0.587	0.04	Luxembourg_Loschbour_published.DG	0.347	0.023	Russia_Samara_EBA_Yamnaya	0.066	0.04
Niedertiefenbach	NT68	2	0.00212	30.791	..	Turkey_N	0.646	0.021	Luxembourg_Loschbour_published.DG	0.354	0.021	..	..	..
Niedertiefenbach	NT68	3	0.001807	29.636	..	Turkey_N	0.607	0.041	Luxembourg_Loschbour_published.DG	0.347	0.022	Russia_Samara_EBA_Yamnaya	0.046	0.041
Niedertiefenbach	NT7	2	0.549712	10.759	..	Turkey_N	0.676	0.022	Luxembourg_Loschbour_published.DG	0.324	0.022	..	..	..
Niedertiefenbach	NT7	3	0.458181	10.823	..	Turkey_N	0.674	0.04	Luxembourg_Loschbour_published.DG	0.325	0.023	Russia_Samara_EBA_Yamnaya	0.001	0.04
Niedertiefenbach	NT70	2	0.073497	19.675	..	Turkey_N	0.683	0.021	Luxembourg_Loschbour_published.DG	0.317	0.021	..	..	..
Niedertiefenbach	NT70	3	0.074931	18.297	..	Turkey_N	0.64	0.04	Luxembourg_Loschbour_published.DG	0.311	0.021	Russia_Samara_EBA_Yamnaya	0.048	0.039
Niedertiefenbach	NT71	2	0.004362	28.701	..	Turkey_N	0.681	0.02	Luxembourg_Loschbour_published.DG	0.319	0.02	..	..	..
Niedertiefenbach	NT71	3	0.006705	25.905	..	Turkey_N	0.625	0.038	Luxembourg_Loschbour_published.DG	0.311	0.021	Russia_Samara_EBA_Yamnaya	0.064	0.037
Niedertiefenbach	NT72	2	0.612366	10.041	..	Turkey_N	0.658	0.022	Luxembourg_Loschbour_published.DG	0.342	0.022	..	..	..
Niedertiefenbach	NT72	3	0.587344	9.375	..	Turkey_N	0.625	0.041	Luxembourg_Loschbour_published.DG	0.337	0.022	Russia_Samara_EBA_Yamnaya	0.038	0.041
Niedertiefenbach	NT73	2	0.245848	14.92	..	Turkey_N	0.665	0.021	Luxembourg_Loschbour_published.DG	0.335	0.021	..	..	..
Niedertiefenbach	NT73	3	0.378403	11.806	infeasible	Turkey_N	0.727	0.042	Luxembourg_Loschbour_published.DG	0.345	0.022	Russia_Samara_EBA_Yamnaya	-0.071	0.042
Niedertiefenbach	NT74	2	0.082167	19.272	..	Turkey_N	0.665	0.022	Luxembourg_Loschbour_published.DG	0.335	0.022	..	..	..
Niedertiefenbach	NT74	3	0.315532	12.669	..	Turkey_N	0.573	0.041	Luxembourg_Loschbour_published.DG	0.322	0.022	Russia_Samara_EBA_Yamnaya	0.105	0.04
Niedertiefenbach	NT75	2	0.010798	25.982	..	Turkey_N	0.677	0.021	Luxembourg_Loschbour_published.DG	0.323	0.021	..	..	..
Niedertiefenbach	NT75	3	0.010585	24.555	..	Turkey_N	0.638	0.038	Luxembourg_Loschbour_published.DG	0.316	0.022	Russia_Samara_EBA_Yamnaya	0.046	0.037
Niedertiefenbach	NT76	2	0.203131	15.746	..	Turkey_N	0.742	0.036	Luxembourg_Loschbour_published.DG	0.258	0.036	..	..	..
Niedertiefenbach	NT76	3	0.162622	15.454	..	Turkey_N	0.706	0.088	Luxembourg_Loschbour_published.DG	0.256	0.036	Russia_Samara_EBA_Yamnaya	0.038	0.084
Niedertiefenbach	NT77	2	0.330343	13.55	..	Turkey_N	0.538	0.035	Luxembourg_Loschbour_published.DG	0.462	0.035	..	..	..
Niedertiefenbach	NT77	3	0.306641	12.799	infeasible	Turkey_N	0.594	0.078	Luxembourg_Loschbour_published.DG	0.465	0.036	Russia_Samara_EBA_Yamnaya	-0.059	0.073
Niedertiefenbach	NT9	2	0.008958	26.552	..	Turkey_N	0.648	0.021	Luxembourg_Loschbour_published.DG	0.352	0.021	..	..	..
Niedertiefenbach	NT9	3	0.005659	26.398	..	Turkey_N	0.634	0.039	Luxembourg_Loschbour_published.DG	0.35	0.022	Russia_Samara_EBA_Yamnaya	0.016	0.039
Rimbeck	RB238	2	0.005845	27.836	..	Turkey_N	0.644	0.026	Luxembourg_Loschbour_published.DG	0.356	0.026	..	..	..
Rimbeck	RB238	3	0.029415	21.404	..	Turkey_N	0.524	0.054	Luxembourg_Loschbour_published.DG	0.34	0.026	Russia_Samara_EBA_Yamnaya	0.136	0.053
Rimbeck	RB85	2	0.018209	24.352	..	Turkey_N	0.63	0.023	Luxembourg_Loschbour_published.DG	0.37	0.023	..	..	..
Rimbeck	RB85	3	0.016428	23.225	..	Turkey_N	0.587	0.046	Luxembourg_Loschbour_published.DG	0.363	0.023	Russia_Samara_EBA_Yamnaya	0.05	0.046
Warburg	WB12c1	2	0.013975	25.184	..	Turkey_N	0.691	0.027	Luxembourg_Loschbour_published.DG	0.309	0.027	..	..	..
Warburg	WB12c1	3	0.030043	21.337	..	Turkey_N	0.588	0.06	Luxembourg_Loschbour_published.DG	0.302	0.027	Russia_Samara_EBA_Yamnaya	0.11	0.057
Warburg	WB12c2	2	0.143729	17.159	..	Turkey_N	0.766	0.041	Luxembourg_Loschbour_published.DG	0.234	0.041	..	..	..
Warburg	WB12c2	3	0.106026	17.063	..	Turkey_N	0.758	0.089	Luxembourg_Loschbour_published.DG	0.235	0.041	Russia_Samara_EBA_Yamnaya	0.007	0.087
Warburg	WB13a1	2	0.278149	14.363	..	Turkey_N	0.694	0.028	Luxembourg_Loschbour_published.DG	0.306	0.028	..	..	..
Warburg	WB13a1	3	0.230102	14.053	..	Turkey_N	0.661	0.063	Luxembourg_Loschbour_published.DG	0.302	0.029	Russia_Samara_EBA_Yamnaya	0.037	0.064
Warburg	WB13a2	2	0.000675	33.998	..	Turkey_N	0.664	0.023	Luxembourg_Loschbour_published.DG	0.336	0.023	..	..	..
Warburg	WB13a2	3	0.000404	33.705	infeasible	Turkey_N	0.682	0.048	Luxembourg_Loschbour_published.DG	0.338	0.024	Russia_Samara_EBA_Yamnaya	-0.02	0.046
Warburg	WB13b1	2	0.044379	21.434	..	Turkey_N	0.65	0.022	Luxembourg_Loschbour_published.DG	0.35	0.022	..	..	..
Warburg	WB13b1	3	0.197377	14.685	..	Turkey_N	0.554	0.043	Luxembourg_Loschbour_published.DG	0.332	0.023	Russia_Samara_EBA_Yamnaya	0.114	0.044
Warburg	WB13b2	2	0.079909	19.373	..	Turkey_N	0.644	0.029	Luxembourg_Loschbour_published.DG	0.356	0.029	..	..	..
Warburg	WB13b2	3	0.087345	17.759	..	Turkey_N	0.575	0.061	Luxembourg_Loschbour_published.DG	0.348	0.029	Russia_Samara_EBA_Yamnaya	0.077	0.059
Warburg	WB13c	2	0.618328	9.973	..	Turkey_N	0.626	0.033	Luxembourg_Loschbour_published.DG	0.374	0.033	..	..	..
Warburg	WB13c	3	0.542837	9.862	..	Turkey_N	0.603	0.071	Luxembourg_Loschbour_published.DG	0.373	0.033	Russia_Samara_EBA_Yamnaya	0.024	0.067
Warburg	WB15b	2	0.050905	20.964	..	Turkey_N	0.631	0.023	Luxembourg_Loschbour_published.DG	0.369	0.023	..	..	..
Warburg	WB15b	3	0.04192	20.258	..	Turkey_N	0.595	0.047	Luxembourg_Loschbour_published.DG	0.364	0.024	Russia_Samara_EBA_Yamnaya	0.041	0.046
Warburg	WB16c	2	0.049478	21.062	..	Turkey_N	0.649	0.022	Luxembourg_Loschbour_published.DG	0.351	0.022	..	..	..
Warburg	WB16c	3	0.042083	20.246	..	Turkey_N	0.612	0.044	Luxembourg_Loschbour_published.DG	0.348	0.022	Russia_Samara_EBA_Yamnaya	0.04	0.043
Warburg	WB17b	2	0.710064	8.916	..	Turkey_N	0.577	0.032	Luxembourg_Loschbour_published.DG	0.423	0.032	..	..	..
Warburg	WB17b	3	0.711123	8.024	..	Turkey_N	0.52	0.067	Luxembourg_Loschbour_published.DG	0.416	0.032	Russia_Samara_EBA_Yamnaya	0.064	0.067
Warburg	WB17c1	2	0.021299	23.853	..	Turkey_N	0.643	0.026	Luxembourg_Loschbour_published.DG	0.357	0.026	..	..	..
Warburg	WB17c1	3	0.017782	22.981	..	Turkey_N	0.596	0.054	Luxembourg_Loschbour_published.DG	0.353	0.026	Russia_Samara_EBA_Yamnaya	0.051	0.052
Warburg	WB17c2	2	0.187466	16.083	..	Turkey_N	0.717	0.027	Luxembourg_Loschbour_published.DG	0.283	0.027	..	..	..
Warburg	WB17c2	3	0.138626	16.068	..	Turkey_N	0.714	0.055	Luxembourg_Loschbour_published.DG	0.283	0.028	Russia_Samara_EBA_Yamnaya	0.003	0.053
Warburg	WB1808	2	0.648042	9.634	..	Turkey_N	0.635	0.035	Luxembourg_Loschbour_published.DG	0.365	0.035	..	..	..
Warburg	WB1808	3	0.58712	9.377	infeasible	Turkey_N	0.666	0.078	Luxembourg_Loschbour_published.DG	0.37	0.036	Russia_Samara_EBA_Yamnaya	-0.036	0.078
Warburg	WB18c	2	0.009575	26.35	..	Turkey_N	0.699	0.027	Luxembourg_Loschbour_published.DG	0.301	0.027	..	..	..
Warburg	WB18c	3	0.021522	22.39	..	Turkey_N	0.606	0.054	Luxembourg_Loschbour_published.DG	0.288	0.028	Russia_Samara_EBA_Yamnaya	0.106	0.053
Warburg	WB2060	2	1.8e-05	43.61	..	Turkey_N	0.75	0.026	Luxembourg_Loschbour_published.DG	0.25	0.026	..	..	..
Warburg	WB2060	3	9e-06	43.37	infeasible	Turkey_N	0.764	0.053	Luxembourg_Loschbour_published.DG	0.252	0.026	Russia_Samara_EBA_Yamnaya	-0.016	0.05
Warburg	WB229	2	0.369891	12.988	..	Turkey_N	0.628	0.057	Luxembourg_Loschbour_published.DG	0.372	0.057	..	..	..
Warburg	WB229	3	0.382159	11.757	..	Turkey_N	0.507	0.128	Luxembourg_Loschbour_published.DG	0.362	0.057	Russia_Samara_EBA_Yamnaya	0.13	0.123
Warburg	WB478	2	0.066619	20.025	..	Turkey_N	0.69	0.027	Luxembourg_Loschbour_published.DG	0.31	0.027	..	..	..
Warburg	WB478	3	0.045266	20.005	..	Turkey_N	0.688	0.055	Luxembourg_Loschbour_published.DG	0.311	0.027	Russia_Samara_EBA_Yamnaya	0.001	0.053
