## Supplementary material for "Admixture as a source for HLA variation in Neolithic European farming communities": Data S6

### Sheet: SupplementaryData6
Data S6. WHG ancestry in late farmers (LF) individuals associated with the Wartberg group estimated in autosomes and X chromosome to assess sex-biased admixture. Ancestry is calculated with ADMIXTURE v1.3.0 using supervised clustering.
Site	Sample ID	# SNPs (autossomes)	# SNPs (X chromosome)	Autosomal WHG ancestry (all SNPs)	Autosomal WHG ancestry (mean of 1000 resamples)	X chromosome WHG ancestry	Ratio of chromosome X to autosome WHG ancestry (RX/A)
Altendorf	AD52	220336	1815	0.309977	0.318008	0.071785	0.225733
Altendorf	AD140	251280	1245	0.307147	0.315168	0.187275	0.594206
Altendorf	AD165	235959	1177	0.270404	0.281314	0.118527	0.421334
Altendorf	AD198	269537	1366	0.353176	0.362164	0.512097	1.41399
Niedertiefenbach	NT3	544909	4512	0.411283	0.418293	0.408345	0.976218
Niedertiefenbach	NT4	304577	1424	0.239909	0.253203	0.241912	0.955408
Niedertiefenbach	NT7	335760	2579	0.286102	0.293537	0.253061	0.862111
Niedertiefenbach	NT9	419851	3466	0.290822	0.300665	0.35719	1.188
Niedertiefenbach	NT13	303012	2390	0.441353	0.451785	0.525837	1.16391
Niedertiefenbach	NT17	560370	5266	0.268336	0.279482	0.090105	0.3224
Niedertiefenbach	NT21	269775	2011	0.263582	0.272137	0.286944	1.05441
Niedertiefenbach	NT26	221758	1664	0.29277	0.301663	0.095036	0.315041
Niedertiefenbach	NT33	234846	1065	0.300152	0.303949	0.209916	0.690628
Niedertiefenbach	NT50	555132	5338	0.310469	0.321252	0.327897	1.02069
Niedertiefenbach	NT52	558955	5100	0.387181	0.395017	0.448655	1.13579
Niedertiefenbach	NT53	541081	4447	0.312166	0.321762	0.399217	1.24072
Niedertiefenbach	NT54	560150	5209	0.386842	0.39625	0.437892	1.10509
Niedertiefenbach	NT56	410382	2473	0.298802	0.308715	0.445377	1.44268
Niedertiefenbach	NT57	552561	5255	0.383012	0.391905	0.37955	0.968475
Niedertiefenbach	NT58	560796	5344	0.334684	0.343634	0.302741	0.880997
Niedertiefenbach	NT60	560865	5386	0.312491	0.320168	0.32038	1.00066
Niedertiefenbach	NT61	560772	5315	0.326489	0.336377	0.355044	1.0555
Niedertiefenbach	NT63	105371	1055	0.284802	0.286044	0.093535	0.326995
Niedertiefenbach	NT64	370220	3058	0.262052	0.272664	0.161689	0.592997
Niedertiefenbach	NT65	548241	5195	0.487964	0.493809	0.402198	0.814481
Niedertiefenbach	NT67	556620	4918	0.322575	0.334546	0.131412	0.392807
Niedertiefenbach	NT68	556594	4933	0.314788	0.323875	0.401289	1.23903
Niedertiefenbach	NT70	496062	3483	0.297838	0.306943	0.165008	0.537586
Niedertiefenbach	NT71	560555	5384	0.33497	0.344882	0.306813	0.889617
Niedertiefenbach	NT72	535634	4362	0.354817	0.363971	0.093581	0.257111
Niedertiefenbach	NT73	308534	1595	0.261824	0.273584	1e-05	3.65519e-05
Niedertiefenbach	NT74	400582	3613	0.310143	0.316932	0.321435	1.01421
Niedertiefenbach	NT75	509778	3860	0.304461	0.313928	0.175672	0.559594
Rimbeck	RB85	328941	2811	0.350074	0.359326	0.260909	0.726107
Warburg	WB16c	392786	2350	0.326051	0.334846	0.269814	0.805784
Warburg	WB13a2	296972	1653	0.347439	0.357367	0.153572	0.429732
Warburg	WB13b1	296185	1603	0.334261	0.342562	0.469345	1.3701
Warburg	WB15b	265258	1358	0.360017	0.369968	0.155905	0.421402
