## Supplementary material for "Admixture as a source for HLA variation in Neolithic European farming communities": Data S7

### Sheet: SupplementaryData7
Data S7. Estimated runs of homozigosity (ROH) in early farmer (EF), published LBK and late farmers (LF)
group	iid	pop	max_roh	sum_roh>4	n_roh>4	sum_roh>8	n_roh>8	sum_roh>12	n_roh>12	sum_roh>20	n_roh>20	study
EF + published LBK	I0025	Germany_EN_LBK	0	0	0	0	0	0	0	0	0	MathiesonNature2015
EF + published LBK	I0026	Germany_EN_LBK	5.9749	10.0044	2	0	0	0	0	0	0	MathiesonNature2015
EF + published LBK	I0046_published	Germany_EN_LBK_published	0	0	0	0	0	0	0	0	0	LipsonNature2017
EF + published LBK	I0048_published	Germany_EN_LBK_published	0	0	0	0	0	0	0	0	0	LipsonNature2017
EF + published LBK	I0054	Germany_EN_LBK	0	0	0	0	0	0	0	0	0	MathiesonNature2015
EF + published LBK	I0100	Germany_EN_LBK	4.5408	4.5408	1	0	0	0	0	0	0	LipsonNature2017
EF + published LBK	I0659_published	Germany_EN_LBK_published	0	0	0	0	0	0	0	0	0	LipsonNature2017
EF + published LBK	I0821_published	Germany_EN_LBK_published	4.5214	4.5214	1	0	0	0	0	0	0	LipsonNature2017
EF + published LBK	I1496	Hungary_MN_LBK	22.9851	22.9851	1	22.9851	1	22.9851	1	22.9851	1	MathiesonNature2015
EF + published LBK	I1550_published	Germany_EN_LBK_published	7.5161	16.7222	3	0	0	0	0	0	0	LipsonNature2017
EF + published LBK	I1904	Hungary_MN_LBK	7.9893	12.1632	2	0	0	0	0	0	0	LipsonNature2017
EF + published LBK	I2030_published	Germany_EN_LBK_published	0	0	0	0	0	0	0	0	0	LipsonNature2017
EF + published LBK	I2036_published	Germany_EN_LBK_published	4.5185	4.5185	1	0	0	0	0	0	0	LipsonNature2017
EF + published LBK	I2739_published	Hungary_MN_LBK_published	0	0	0	0	0	0	0	0	0	LipsonNature2017
EF + published LBK	I4196	Hungary_MN_LBK	0	0	0	0	0	0	0	0	0	LipsonNature2017
EF + published LBK	I5069	Austria_EN_LBK	0	0	0	0	0	0	0	0	0	MathiesonNature2018
EF + published LBK	I5070	Austria_EN_LBK	0	0	0	0	0	0	0	0	0	MathiesonNature2018
EF + published LBK	I5204	Austria_EN_LBK	0	0	0	0	0	0	0	0	0	MathiesonNature2018
EF + published LBK	I5205	Austria_EN_LBK	5.2086	9.7787	2	0	0	0	0	0	0	MathiesonNature2018
EF + published LBK	I5206	Austria_EN_LBK	0	0	0	0	0	0	0	0	0	MathiesonNature2018
EF + published LBK	I5207	Austria_EN_LBK	0	0	0	0	0	0	0	0	0	MathiesonNature2018
EF + published LBK	I5208	Austria_EN_LBK	4.1069	4.1069	1	0	0	0	0	0	0	MathiesonNature2018
EF + published LBK	TR96	Trebur	0	0	0	0	0	0	0	0	0	this study
EF + published LBK	TR129	Trebur	0	0	0	0	0	0	0	0	0	this study
EF + published LBK	NP560	Niederpoering	6.6841	6.6841	1	0	0	0	0	0	0	this study
EF + published LBK	FO28	Fellbachoeffingen	6.3009	6.3009	1	0	0	0	0	0	0	this study
EF + published LBK	FO22	Fellbachoeffingen	9.0741	9.0741	1	9.0741	1	0	0	0	0	this study
EF + published LBK	FO113	Fellbachoeffingen	7.1878	12.7124	2	0	0	0	0	0	0	this study
EF + published LBK	NE1.SG	Hungary_LBK_MN.SG	6.29431	6.29431	1	0	0	0	0	0	0	GambaNatureCommunications2014
EF + published LBK	Stuttgart_published.DG	Germany_EN_LBK_Stuttgart_published.DG	12.5769	12.5769	1	12.5769	1	12.5769	1	0	0	LazaridisNature2014
LF	NT3	Niedertiefenbach	9.1727	24.581	4	9.1727	1	0	0	0	0	ImmelCommunBiol2021
LF	NT4	Niedertiefenbach	7.5084	7.5084	1	0	0	0	0	0	0	ImmelCommunBiol2021
LF	NT7	Niedertiefenbach	0	0	0	0	0	0	0	0	0	ImmelCommunBiol2021
LF	NT9	Niedertiefenbach	10.1628	10.1628	1	10.1628	1	0	0	0	0	ImmelCommunBiol2021
LF	NT13	Niedertiefenbach	17.0093	33.2236	3	28.0116	2	17.0093	1	0	0	ImmelCommunBiol2021
LF	NT17	Niedertiefenbach	8.797	14.2129	2	8.797	1	0	0	0	0	ImmelCommunBiol2021
LF	NT21	Niedertiefenbach	7.7661	13.3753	2	0	0	0	0	0	0	ImmelCommunBiol2021
LF	NT26	Niedertiefenbach	4.1122	4.1122	1	0	0	0	0	0	0	ImmelCommunBiol2021
LF	NT33	Niedertiefenbach	8.0421	12.6044	2	8.0421	1	0	0	0	0	ImmelCommunBiol2021
LF	NT50	Niedertiefenbach	5.4113	5.4113	1	0	0	0	0	0	0	ImmelCommunBiol2021
LF	NT52	Niedertiefenbach	18.3998	45.4569	4	30.4831	2	30.4831	2	0	0	ImmelCommunBiol2021
LF	NT53	Niedertiefenbach	14.1078	24.085	2	24.085	2	14.1078	1	0	0	ImmelCommunBiol2021
LF	NT54	Niedertiefenbach	6.5183	20.8974	4	0	0	0	0	0	0	ImmelCommunBiol2021
LF	NT56	Niedertiefenbach	4.6914	4.6914	1	0	0	0	0	0	0	ImmelCommunBiol2021
LF	NT57	Niedertiefenbach	5.6032	5.6032	1	0	0	0	0	0	0	ImmelCommunBiol2021
LF	NT58	Niedertiefenbach	0	0	0	0	0	0	0	0	0	ImmelCommunBiol2021
LF	NT60	Niedertiefenbach	0	0	0	0	0	0	0	0	0	ImmelCommunBiol2021
LF	NT61	Niedertiefenbach	4.2785	4.2785	1	0	0	0	0	0	0	ImmelCommunBiol2021
LF	NT63	Niedertiefenbach	7.7691	16.4417	3	0	0	0	0	0	0	ImmelCommunBiol2021
LF	NT64	Niedertiefenbach	0	0	0	0	0	0	0	0	0	ImmelCommunBiol2021
LF	NT65	Niedertiefenbach	0	0	0	0	0	0	0	0	0	ImmelCommunBiol2021
LF	NT66	Niedertiefenbach	0	0	0	0	0	0	0	0	0	ImmelCommunBiol2021
LF	NT67	Niedertiefenbach	4.1331	4.1331	1	0	0	0	0	0	0	ImmelCommunBiol2021
LF	NT68	Niedertiefenbach	4.5599	4.5599	1	0	0	0	0	0	0	ImmelCommunBiol2021
LF	NT70	Niedertiefenbach	6.2708	10.364	2	0	0	0	0	0	0	ImmelCommunBiol2021
LF	NT71	Niedertiefenbach	0	0	0	0	0	0	0	0	0	ImmelCommunBiol2021
LF	NT72	Niedertiefenbach	13.4304	19.4347	2	13.4304	1	13.4304	1	0	0	ImmelCommunBiol2021
LF	NT73	Niedertiefenbach	4.5511	4.5511	1	0	0	0	0	0	0	ImmelCommunBiol2021
LF	NT74	Niedertiefenbach	0	0	0	0	0	0	0	0	0	ImmelCommunBiol2021
LF	NT75	Niedertiefenbach	6.2715	11.0362	2	0	0	0	0	0	0	ImmelCommunBiol2021
LF	AD52	Altendorf	9.1043	26.6813	4	17.1709	2	0	0	0	0	this study
LF	WB16c	Warburg	4.94	4.94	1	0	0	0	0	0	0	this study
LF	WB13a2	Warburg	0	0	0	0	0	0	0	0	0	this study
LF	WB13b1	Warburg	33.2538	50.4835	4	41.581	2	33.2538	1	33.2538	1	this study
LF	WB15b	Warburg	7.1314	7.1314	1	0	0	0	0	0	0	this study
LF	AD140	Altendorf	5.0786	5.0786	1	0	0	0	0	0	0	this study
LF	AD165	Altendorf	10.8702	10.8702	1	10.8702	1	0	0	0	0	this study
LF	AD198	Altendorf	20.1463	33.9698	4	20.1463	1	20.1463	1	20.1463	1	this study
LF	RB85	Rimbeck	16.2582	46.9812	5	24.4333	2	16.2582	1	0	0	this study
