## Supplementary material for "Admixture as a source for HLA variation in Neolithic European farming communities": Data S8

### Sheet: SupplementaryData8
Data S8. HLA allele frequencies in the early farmers (EF) and late farmers (LF).
Site	Gene	Allele	Counts	Sample Size	Frequency
EF	HLA-A	A*02:01	19	92	0.207
EF	HLA-A	A*02:06	2	92	0.022
EF	HLA-A	A*02:13	1	92	0.011
EF	HLA-A	A*02:74	4	92	0.043
EF	HLA-A	A*11:20	1	92	0.011
EF	HLA-A	A*23:01	2	92	0.022
EF	HLA-A	A*23:04	1	92	0.011
EF	HLA-A	A*24:02	25	92	0.272
EF	HLA-A	A*24:03	2	92	0.022
EF	HLA-A	A*24:05	1	92	0.011
EF	HLA-A	A*24:17	1	92	0.011
EF	HLA-A	A*24:56	1	92	0.011
EF	HLA-A	A*25:01	2	92	0.022
EF	HLA-A	A*26:01	9	92	0.098
EF	HLA-A	A*30:01	1	92	0.011
EF	HLA-A	A*31:01	7	92	0.076
EF	HLA-A	A*32:01	7	92	0.076
EF	HLA-A	A*33:03	1	92	0.011
EF	HLA-A	A*68:01	4	92	0.043
EF	HLA-A	A*74:02	1	92	0.011
EF	HLA-B	B*15:01	4	90	0.044
EF	HLA-B	B*15:05	1	90	0.011
EF	HLA-B	B*15:18	3	90	0.033
EF	HLA-B	B*15:38	1	90	0.011
EF	HLA-B	B*15:39	1	90	0.011
EF	HLA-B	B*27:02	1	90	0.011
EF	HLA-B	B*27:05	22	90	0.244
EF	HLA-B	B*27:08	1	90	0.011
EF	HLA-B	B*38:02	1	90	0.011
EF	HLA-B	B*39:01	11	90	0.122
EF	HLA-B	B*39:09	1	90	0.011
EF	HLA-B	B*40:02	4	90	0.044
EF	HLA-B	B*40:19	1	90	0.011
EF	HLA-B	B*44:02	9	90	0.1
EF	HLA-B	B*44:03	1	90	0.011
EF	HLA-B	B*44:09	1	90	0.011
EF	HLA-B	B*51:01	21	90	0.233
EF	HLA-B	B*51:04	1	90	0.011
EF	HLA-B	B*51:13	1	90	0.011
EF	HLA-B	B*52:01	1	90	0.011
EF	HLA-B	B*55:03	2	90	0.022
EF	HLA-B	B*78:01	1	90	0.011
EF	HLA-C	C*01:02	2	92	0.022
EF	HLA-C	C*01:30	1	92	0.011
EF	HLA-C	C*02:02	30	92	0.326
EF	HLA-C	C*02:09	1	92	0.011
EF	HLA-C	C*03:02	1	92	0.011
EF	HLA-C	C*03:03	8	92	0.087
EF	HLA-C	C*03:07	2	92	0.022
EF	HLA-C	C*05:01	11	92	0.12
EF	HLA-C	C*05:09	2	92	0.022
EF	HLA-C	C*06:08	1	92	0.011
EF	HLA-C	C*07:02	1	92	0.011
EF	HLA-C	C*07:04	3	92	0.033
EF	HLA-C	C*08:04	1	92	0.011
EF	HLA-C	C*12:03	9	92	0.098
EF	HLA-C	C*14:02	6	92	0.065
EF	HLA-C	C*15:02	11	92	0.12
EF	HLA-C	C*15:07	1	92	0.011
EF	HLA-C	C*15:17	1	92	0.011
EF	HLA-DPB1	DPB1*02:01	18	30	0.6
EF	HLA-DPB1	DPB1*04:01	3	30	0.1
EF	HLA-DPB1	DPB1*04:02	4	30	0.133
EF	HLA-DPB1	DPB1*05:01	1	30	0.033
EF	HLA-DPB1	DPB1*14:01	3	30	0.1
EF	HLA-DPB1	DPB1*237:01	1	30	0.033
EF	HLA-DQB1	DQB1*03:01	22	45	0.489
EF	HLA-DQB1	DQB1*03:02	3	45	0.067
EF	HLA-DQB1	DQB1*03:03	1	45	0.022
EF	HLA-DQB1	DQB1*04:02	2	45	0.044
EF	HLA-DQB1	DQB1*05:01	1	45	0.022
EF	HLA-DQB1	DQB1*05:03	2	45	0.044
EF	HLA-DQB1	DQB1*06:03	14	45	0.311
EF	HLA-DRB1	DRB1*01:03	1	37	0.027
EF	HLA-DRB1	DRB1*04:02	1	37	0.027
EF	HLA-DRB1	DRB1*04:03	3	37	0.081
EF	HLA-DRB1	DRB1*08:01	1	37	0.027
EF	HLA-DRB1	DRB1*08:06	1	37	0.027
EF	HLA-DRB1	DRB1*11:01	6	37	0.162
EF	HLA-DRB1	DRB1*11:09	2	37	0.054
EF	HLA-DRB1	DRB1*12:01	3	37	0.081
EF	HLA-DRB1	DRB1*13:01	10	37	0.27
EF	HLA-DRB1	DRB1*13:22	1	37	0.027
EF	HLA-DRB1	DRB1*14:01	2	37	0.054
EF	HLA-DRB1	DRB1*14:02	5	37	0.135
EF	HLA-DRB1	DRB1*14:07	1	37	0.027
LF	HLA-A	A*01:01	1	173	0.006
LF	HLA-A	A*01:02	1	173	0.006
LF	HLA-A	A*02:01	60	173	0.347
LF	HLA-A	A*02:02	1	173	0.006
LF	HLA-A	A*02:12	2	173	0.012
LF	HLA-A	A*02:13	9	173	0.052
LF	HLA-A	A*02:19	1	173	0.006
LF	HLA-A	A*02:40	1	173	0.006
LF	HLA-A	A*02:49	1	173	0.006
LF	HLA-A	A*02:60	2	173	0.012
LF	HLA-A	A*02:74	7	173	0.04
LF	HLA-A	A*11:01	1	173	0.006
LF	HLA-A	A*23:01	4	173	0.023
LF	HLA-A	A*23:09	1	173	0.006
LF	HLA-A	A*24:02	32	173	0.185
LF	HLA-A	A*24:03	2	173	0.012
LF	HLA-A	A*24:06	1	173	0.006
LF	HLA-A	A*24:14	1	173	0.006
LF	HLA-A	A*24:17	1	173	0.006
LF	HLA-A	A*24:56	1	173	0.006
LF	HLA-A	A*26:01	3	173	0.017
LF	HLA-A	A*26:16	1	173	0.006
LF	HLA-A	A*31:01	24	173	0.139
LF	HLA-A	A*32:01	9	173	0.052
LF	HLA-A	A*33:03	2	173	0.012
LF	HLA-A	A*68:01	2	173	0.012
LF	HLA-A	A*74:04	1	173	0.006
LF	HLA-A	A*80:01	1	173	0.006
LF	HLA-B	B*08:01	3	172	0.017
LF	HLA-B	B*14:02	2	172	0.012
LF	HLA-B	B*15:01	9	172	0.052
LF	HLA-B	B*15:02	2	172	0.012
LF	HLA-B	B*15:18	3	172	0.017
LF	HLA-B	B*15:24	1	172	0.006
LF	HLA-B	B*15:38	3	172	0.017
LF	HLA-B	B*15:46	1	172	0.006
LF	HLA-B	B*15:68	1	172	0.006
LF	HLA-B	B*27:04	2	172	0.012
LF	HLA-B	B*27:05	29	172	0.169
LF	HLA-B	B*27:07	3	172	0.017
LF	HLA-B	B*35:15	2	172	0.012
LF	HLA-B	B*35:24	1	172	0.006
LF	HLA-B	B*35:43	1	172	0.006
LF	HLA-B	B*39:01	12	172	0.07
LF	HLA-B	B*39:10	1	172	0.006
LF	HLA-B	B*40:01	15	172	0.087
LF	HLA-B	B*40:10	1	172	0.006
LF	HLA-B	B*40:49	1	172	0.006
LF	HLA-B	B*44:02	19	172	0.11
LF	HLA-B	B*44:06	1	172	0.006
LF	HLA-B	B*46:01	1	172	0.006
LF	HLA-B	B*51:01	39	172	0.227
LF	HLA-B	B*51:02	3	172	0.017
LF	HLA-B	B*51:29	1	172	0.006
LF	HLA-B	B*52:01	2	172	0.012
LF	HLA-B	B*55:01	1	172	0.006
LF	HLA-B	B*55:08	1	172	0.006
LF	HLA-B	B*56:01	8	172	0.047
LF	HLA-B	B*56:05	1	172	0.006
LF	HLA-B	B*67:02	1	172	0.006
LF	HLA-B	B*78:01	1	172	0.006
LF	HLA-C	C*01:02	20	173	0.116
LF	HLA-C	C*01:05	1	173	0.006
LF	HLA-C	C*01:08	1	173	0.006
LF	HLA-C	C*01:17	1	173	0.006
LF	HLA-C	C*01:30	2	173	0.012
LF	HLA-C	C*02:02	16	173	0.092
LF	HLA-C	C*02:03	5	173	0.029
LF	HLA-C	C*02:04	1	173	0.006
LF	HLA-C	C*02:06	1	173	0.006
LF	HLA-C	C*02:08	1	173	0.006
LF	HLA-C	C*02:09	2	173	0.012
LF	HLA-C	C*02:10	2	173	0.012
LF	HLA-C	C*03:02	4	173	0.023
LF	HLA-C	C*03:03	7	173	0.04
LF	HLA-C	C*03:04	13	173	0.075
LF	HLA-C	C*03:07	2	173	0.012
LF	HLA-C	C*03:08	1	173	0.006
LF	HLA-C	C*03:16	3	173	0.017
LF	HLA-C	C*03:21	1	173	0.006
LF	HLA-C	C*03:32	1	173	0.006
LF	HLA-C	C*04:01	5	173	0.029
LF	HLA-C	C*04:03	1	173	0.006
LF	HLA-C	C*04:37	2	173	0.012
LF	HLA-C	C*05:01	17	173	0.098
LF	HLA-C	C*05:09	1	173	0.006
LF	HLA-C	C*06:02	1	173	0.006
LF	HLA-C	C*07:02	4	173	0.023
LF	HLA-C	C*07:04	3	173	0.017
LF	HLA-C	C*08:01	1	173	0.006
LF	HLA-C	C*08:10	1	173	0.006
LF	HLA-C	C*08:13	2	173	0.012
LF	HLA-C	C*12:03	5	173	0.029
LF	HLA-C	C*12:04	1	173	0.006
LF	HLA-C	C*12:05	1	173	0.006
LF	HLA-C	C*14:02	13	173	0.075
LF	HLA-C	C*15:02	26	173	0.15
LF	HLA-C	C*15:08	1	173	0.006
LF	HLA-C	C*15:17	3	173	0.017
LF	HLA-DPB1	DPB1*02:01	9	43	0.209
LF	HLA-DPB1	DPB1*03:01	7	43	0.163
LF	HLA-DPB1	DPB1*04:01	12	43	0.279
LF	HLA-DPB1	DPB1*04:02	2	43	0.047
LF	HLA-DPB1	DPB1*05:01	1	43	0.023
LF	HLA-DPB1	DPB1*10:01	1	43	0.023
LF	HLA-DPB1	DPB1*107:01	1	43	0.023
LF	HLA-DPB1	DPB1*125:01	1	43	0.023
LF	HLA-DPB1	DPB1*132:01	1	43	0.023
LF	HLA-DPB1	DPB1*14:01	4	43	0.093
LF	HLA-DPB1	DPB1*16:01	1	43	0.023
LF	HLA-DPB1	DPB1*237:01	1	43	0.023
LF	HLA-DPB1	DPB1*35:01	1	43	0.023
LF	HLA-DPB1	DPB1*452:01	1	43	0.023
LF	HLA-DQB1	DQB1*02:03	1	111	0.009
LF	HLA-DQB1	DQB1*03:01	34	111	0.306
LF	HLA-DQB1	DQB1*03:02	4	111	0.036
LF	HLA-DQB1	DQB1*03:03	6	111	0.054
LF	HLA-DQB1	DQB1*03:05	1	111	0.009
LF	HLA-DQB1	DQB1*04:01	4	111	0.036
LF	HLA-DQB1	DQB1*04:02	38	111	0.342
LF	HLA-DQB1	DQB1*05:01	11	111	0.099
LF	HLA-DQB1	DQB1*05:03	1	111	0.009
LF	HLA-DQB1	DQB1*06:03	11	111	0.099
LF	HLA-DRB1	DRB1*01:01	7	86	0.081
LF	HLA-DRB1	DRB1*01:03	1	86	0.012
LF	HLA-DRB1	DRB1*03:01	1	86	0.012
LF	HLA-DRB1	DRB1*04:01	4	86	0.047
LF	HLA-DRB1	DRB1*04:03	3	86	0.035
LF	HLA-DRB1	DRB1*04:08	3	86	0.035
LF	HLA-DRB1	DRB1*04:33	1	86	0.012
LF	HLA-DRB1	DRB1*08:01	23	86	0.267
LF	HLA-DRB1	DRB1*08:02	2	86	0.023
LF	HLA-DRB1	DRB1*08:05	1	86	0.012
LF	HLA-DRB1	DRB1*08:06	2	86	0.023
LF	HLA-DRB1	DRB1*09:01	7	86	0.081
LF	HLA-DRB1	DRB1*11:01	13	86	0.151
LF	HLA-DRB1	DRB1*12:01	5	86	0.058
LF	HLA-DRB1	DRB1*12:05	1	86	0.012
LF	HLA-DRB1	DRB1*13:01	5	86	0.058
LF	HLA-DRB1	DRB1*13:02	2	86	0.023
LF	HLA-DRB1	DRB1*14:02	4	86	0.047
LF	HLA-DRB1	DRB1*14:21	1	86	0.012
