## Supplementary material for "Admixture as a source for HLA variation in Neolithic European farming communities": Data S9

### Sheet: SupplementaryData9
Data S9. Pairwise comparisons of the downsampled Shannon Index distributions of populations presented on Supplementary Figure 13. Populations are compared using Dunn's Test and p-values were corrected for the number of pairwise comparisons and for five HLA loci using Bonferroni correction. Star (*) indicates statistically significant difference between populations while "ns" indicates non-signifi…
HLA-A
Population	EF	LF	GER	CEU	GBR	FIN	IBS
LF	*
GER	ns	*
CEU	*	ns	*
GBR	ns	*	ns	*
FIN	*	*	*	*	*
IBS	*	*	ns	*	*	*
TSI	*	*	*	*	*	*	ns
HLA-B
Population	EF	LF	GER	CEU	GBR	FIN	IBS
LF	ns
GER	*	*
CEU	*	*	*
GBR	*	*	ns	*
FIN	*	ns	*	ns	*
IBS	*	*	ns	*	*	*
TSI	*	*	ns	*	*	*	ns
HLA-C
Population	EF	LF	GER	CEU	GBR	FIN	IBS
LF	*
GER	*	*
CEU	*	*	ns
GBR	*	*	ns	*
FIN	*	*	*	*	*
IBS	*	*	ns	*	ns	*
TSI	*	*	ns	*	ns	*	ns
HLA-DRB1
Population	EF	LF	GER	CEU	GBR	FIN	IBS
LF	*
GER	*	*
CEU	*	ns	ns
GBR	*	*	ns	ns
FIN	*	ns	ns	ns	ns
IBS	*	*	ns	ns	ns	*
TSI	*	*	ns	*	ns	*	ns
HLA-DQB1
Population	EF	LF	GER	CEU	GBR	FIN	IBS
LF	*
GER	*	*
CEU	*	*	ns
GBR	*	*	ns	ns
FIN	*	*	ns	ns	*
IBS	*	*	ns	ns	ns	ns
TSI	*	*	ns	ns	ns	ns	ns
HLA-DPB1
Population	EF	LF
LF	*
Germany_DKMS	*	ns
